# A novel mapping strategy utilizing mouse chromosome substitution strains identifies multiple epistatic interactions that regulate complex traits

**DOI:** 10.1101/2020.04.10.034637

**Authors:** Anna K. Miller, Anlu Chen, Jacquelaine Bartlett, Li Wang, Scott M. Williams, David A. Buchner

**Author notes:** Corresponding author’s contact information: David A. Buchner, Case Western Reserve University School of Medicine, 10900 Euclid Ave., Cleveland, OH, 44106-4935. These authors contributed equally (Scott M. Williams, David A. Buchner). Division of Endocrinology, Diabetes, and Metabolism, Beth Israel Deaconess Medical Center, and Harvard Medical School, Boston, MA 02115.

## Abstract

The genetic contribution of additive versus non-additive (epistatic) effects in the regulation of complex traits is unclear. While genome-wide association studies typically ignore gene-gene interactions, in part because of the lack of statistical power for detecting them, mouse chromosome substitution strains (CSSs) represent an alternate and powerful model for detecting epistasis given their limited allelic variation. Therefore, we utilized CSSs to identify and map both additive and epistatic loci that regulate a range of hematologic- and metabolism-related traits, as well as hepatic gene expression. Quantitative trait loci (QTLs) were identified using a CSS-based backcross strategy involving the segregation of variants on the A/J-derived substituted chromosomes 4 and 6 on an otherwise C57BL/6J genetic background. In the liver transcriptomes of offspring from this cross, we identified and mapped additive QTLs regulating the hepatic expression of 768 genes, and epistatic QTL pairs for 519 genes. Similarly, we identified additive QTLs for fat pad weight, platelets, and the percentage of granulocytes in blood, as well as epistatic QTL pairs controlling the percentage of lymphocytes in blood and red cell distribution width. The variance attributed to the epistatic QTL pairs was approximately equal to that of the additive QTLs; however, the SNPs in the epistatic QTL pairs that accounted for the largest variances were undetected in our single locus association analyses. These findings highlight the need to account for epistasis in association studies, and more broadly demonstrate the importance of identifying genetic interactions to understand the complete genetic architecture of complex traits.
