## Supplemental Table 2 for "A novel mapping strategy utilizing mouse chromosome substitution strains identifies multiple epistatic interactions that regulate complex traits"

### Sheet: removed_columns
TABLE S2. RAW TRAIT DATA OF B6.A6 x B6.A4 BACKCROSS
Sample_ID	sex	fasted weight (g)	fasting glucose (mg/dL)	length (cm)	fat pad weight (g)	wbc (K/uL)	ly (K/uL)	mo (K/uL)	ly (%)	mo (%)	rbc (M/uL)	hb (g/dL)	hct (%)	mcv (fL)	mch (pg)	mchc (g/dL)	rdw (%)	PLT (K/uL)	mpv (fL)	gran (K/uL)	gran (%)	rdwa (fl)
I88	M	16.43	118	90	0.1	N/A	N/A	N/A	N/A	N/A	N/A	N/A	N/A	N/A	N/A	N/A	N/A	N/A	N/A	0	0	N/A
I89	M	19.81	219	94	0.13	6.3	5.63	0.37	89.32	5.95	6.91	10.3	35.2	50.9	14.9	29.3	17.2	1020	4.4	0.3	4.73	N/A
I90	M	19.28	159	95	0.07	3.12	2.47	0.23	79.05	7.52	7.74	11.3	40.7	52.6	14.6	27.8	17.1	868	4.2	0.42	13.42	N/A
I91	F	14.63	74	87	0.05	8.6	6.84	0.24	79.55	2.83	8.63	13.5	44.3	51.3	15.6	30.5	18.7	1118	4	1.52	17.61	N/A
I92	F	14.92	111	88	0.04	2.5	1.95	0.27	78.14	10.72	5.8	8.7	29.7	51.2	15	29.3	19.5	495	4.4	0.28	11.13	N/A
I93	F	14.69	140	87	0.03	2.62	1.96	0.17	74.97	6.42	8.46	13.6	43.9	51.9	16.1	31	17.6	973	4.1	0.49	18.61	N/A
I94	F	13.75	82	86	0.04	1.82	1.45	0.19	79.93	10.27	4.47	6.8	22.5	50.3	15.2	30.2	19.3	272	4.7	0.18	9.8	N/A
I95	M	18.37	96	91	0.1	N/A	N/A	N/A	N/A	N/A	N/A	N/A	N/A	N/A	N/A	N/A	N/A	N/A	N/A	N/A	N/A	N/A
I96	M	18.46	82	93	0.1	2.5	1.92	0.19	76.75	7.62	6.76	10.4	34.4	50.9	15.4	30.2	17.2	666	4.4	0.39	15.63	N/A
I97	M	18.83	106	92	0.09	7	5.69	0.18	81.32	2.57	8.91	13.4	45.5	51.1	15	29.5	18.3	923	4.1	1.13	16.11	N/A
I98	M	17.71	106	93	0.07	2.28	1.53	0.25	67.19	11	8.85	13.9	45	50.9	15.7	30.9	18	994	4.3	0.51	21.8	N/A
I99	F	12.99	125	87	0.05	5.9	4.99	0.44	84.56	7.38	9.03	13.6	44.9	49.7	15.1	30.3	16.3	779	4.2	0.47	8.04	N/A
I101	M	16.9	76	91	0.04	3.04	2.52	0.05	82.83	1.64	6.45	9.4	31.7	49.1	14.6	29.7	18.2	663	4.1	0.47	15.53	N/A
I102	M	16.83	77	91	0.06	N/A	N/A	N/A	N/A	N/A	N/A	N/A	N/A	N/A	N/A	N/A	N/A	N/A	N/A	N/A	N/A	N/A
I103	M	17.2	91	91	0.05	6.94	5.75	0.14	82.92	2.08	8.75	13	44.3	50.6	14.9	29.3	17.6	856	4	1.04	14.99	N/A
I104	M	17.9	79	91	0.08	4.16	3.45	0.23	82.88	5.42	9.5	10.3	48.1	50.6	10.8	21.4	19.8	565	5.3	0.49	11.71	N/A
I105	M	18.69	93	92	0.08	4.44	3.79	0.05	85.33	1.07	11.34	13.3	56.9	50.2	11.7	23.4	19.5	1207	4.4	0.6	13.6	N/A
I106	M	16.86	113	91	0.04	7.56	6.32	0.36	83.6	4.78	9.35	13.9	46	49.2	14.9	30.2	18.2	932	4.3	0.88	11.62	N/A
I107	M	18.09	157	93	0.1	2.88	2.3	0.12	79.98	4.17	6.72	10	33.9	50.5	14.9	29.5	18.5	774	4.3	0.45	15.85	N/A
I108	F	14.25	130	87	0.04	7.38	6.51	0.07	88.19	0.98	8.97	13.9	45.3	50.5	15.5	30.7	19	814	3.9	0.8	10.83	N/A
I109	F	14.43	163	87	0.07	2.8	2.04	0.08	73.02	2.8	9.49	14.7	47.6	50.2	15.5	30.9	17.4	806	4	0.68	24.18	N/A
I111	M	19.82	101	94	0.2	4.3	3.62	0.06	84.23	1.49	9.29	14.2	48.1	51.8	15.3	29.5	18.9	926	4.1	0.62	14.28	N/A
I112	M	18.29	105	94	0.12	2.82	2.28	0.07	80.82	2.45	9.19	14.3	47.7	51.9	15.6	30	18.4	935	4.2	0.47	16.74	N/A
I113	M	18.83	141	92	0.12	10.28	6.8	0.96	66.15	9.35	12.16	0	65.7	54	0	0	0	0	7.5	2.53	24.51	N/A
I114	M	17.99	123	95	0.14	10.2	8.4	0.5	82.7	4	9.89	15.5	47.6	48.1	15.6	32.6	19	718	5.4	1.3	13.3	35.8
I115	F	12.22	75	87	0.01	6.5	4.8	0.4	74.8	4.9	9.4	14.9	43.5	46.3	15.9	34.4	18.2	431	5.2	1.3	20.3	32.2
I116	F	13.35	84	88	0.05	6.9	5.4	0.4	78.5	4.6	9.33	14.9	43.8	46.9	16	34.1	18.6	472	5.2	1.1	16.9	33.3
I117	F	14.8	103	89	0.06	N/A	N/A	N/A	N/A	N/A	N/A	N/A	N/A	N/A	N/A	N/A	N/A	N/A	N/A	N/A	N/A	N/A
I118	F	13.6	62	89	0.03	4.7	3.5	0.2	74	4.3	9.19	14.5	42.7	46.4	15.7	33.9	19	521	5.3	1	21.7	33.4
I119	F	14.23	81	89	0.03	6.5	5.5	0.7	84.7	3.9	9.39	15	44	46.8	15.9	34	18.6	478	5.2	0.7	11.4	33.4
I120	M	19.02	85	95	0.13	8.8	7.5	0.5	86	5	9.04	14.7	43	47.6	16.3	34.2	20.7	498	5.4	0.8	9	36.5
I121	M	18.93	85	95	0.08	4.5	3.8	0.2	83.4	4.3	9.47	14.7	43.8	46.2	15.6	33.7	19.7	651	5.4	0.5	12.3	34.1
I122	M	19.51	95	97	0.11	7.6	6.4	0.4	83.6	4.9	9.28	14.5	43.5	46.9	15.7	33.5	20.4	515	5.4	0.8	11.5	35.6
I123	M	19.35	83	96	0.13	7.3	6	0.4	82.2	4.2	9.6	15.1	44.1	45.9	15.7	34.2	19.4	594	5.2	0.9	13.6	33.4
I124	M	17.93	91	95	0.13	6	4.8	0.3	79.9	4.3	9.81	15.2	44.7	45.6	15.5	34	20.1	464	5.2	0.9	15.8	34.2
I125	M	17.26	84	95	0.13	5.4	4.6	0.2	85.5	3.4	9.4	14.6	43.4	46.1	15.5	33.6	18.6	585	5.3	0.6	11.1	32.5
I126	M	19.27	126	97	0.17	0.7	0.7	0	88.7	2.3	1.2	2	5.4	45.5	17	37.5	17.7	93	5.2	0	9	29.3
I127	M	15.78	123	94	0.08	3.5	3.1	0.2	87.7	4.7	9.17	14.7	42.1	45.8	16	35	18.7	576	5.3	0.2	7.6	32.4
I128	F	15.04	78	91	0.04	5	4.4	0.3	88.8	3.6	9.23	14.9	43.6	47.2	16.2	34.3	19.1	543	5.4	0.3	7.6	34.2
I129	F	14.68	99	91	0.03	4.1	3.7	0.2	90	3	9.58	15.2	43.7	45.6	15.8	34.7	18.9	528	5.2	0.2	7	32.7
I130	F	12.79	64	87	0.04	4.3	3.8	0.2	87.5	3.5	9.54	14.7	43.2	45.3	15.4	34	18.5	524	5.2	0.3	9	31.7
I131	F	15.54	99	91	0.08	6.9	6.3	0.2	90.1	3.4	9.27	14.5	43.3	46.7	15.6	33.5	19.1	582	5.4	0.4	6.5	33.6
I132	M	17.09	77	93	0.08	3.9	3.3	0.1	82.9	3.6	9.47	14.8	43.9	46.4	15.6	33.7	20.2	691	5.3	0.5	13.5	34.7
I133	M	17.57	127	92	0.03	9.4	7.9	0.4	84.6	3.5	9.33	14.8	43.9	47	15.9	33.8	23.8	529	5.5	1.1	11.9	38.7
I134	F	13.75	84	90	0.03	6.7	5.7	0.2	84.6	3	9.74	15	44.1	45.3	15.4	34	22	524	5.1	0.8	12.4	35
I135	F	13.27	79	87	0.03	7.4	6.2	0.5	84.4	5	9.56	15.1	43.9	45.9	15.8	34.4	21.7	502	5.2	0.7	10.6	35.4
I136	F	14.1	86	87	0.03	6.9	5.8	0.3	84.3	4.1	9.75	15.1	43.9	45	15.5	34.4	21.6	529	5.1	0.8	11.6	34.2
I137	F	14.92	112	90	0.06	5.4	4.5	0.2	82.8	3.7	10.04	15.2	45.4	45.2	15.2	33.5	19.7	502	5.2	0.7	13.5	33.4
I174	M	19	121	96	0.12	5.8	4.5	0.4	78.3	4.7	7.29	11.6	34.9	47.9	15.9	33.2	18.7	498	5.2	0.9	17	33.6
I175	M	17.48	115	93	0.07	9.2	7.5	0.5	81.6	5.1	9.41	15.1	45.1	48	16	33.5	19.5	622	5.4	1.2	13.3	35.2
I176	M	17.36	101	95	0.1	6.3	5.1	0.4	80.7	5.3	9.37	15	44.5	47.5	16	33.7	19.2	583	5.3	0.8	14	34.5
I177	F	16.7	76	94	0.05	7.3	6.1	0.4	84.3	4.5	10	15.9	47.9	47.9	15.9	33.3	19.3	631	5.4	0.8	11.2	34.9
I178	F	15.82	67	91	0.1	10.3	8.5	0.5	82.5	4.1	9.72	15.1	44.4	45.7	15.5	34	19.4	513	5.2	1.3	13.4	33.4
I179	F	15.11	62	91	0.08	8.8	7.1	0.6	81.4	6.1	9.34	14.7	42.4	45.4	15.7	34.6	21.6	508	5.3	1.1	12.5	34.6
I180	F	15.2	86	90	0.08	7.7	6.1	0.4	79.5	4.1	9.49	15.2	44	46.4	16	34.5	20.9	366	5.1	1.2	16.4	35.4
I181	F	15.6	80	91	0.07	8	6.5	0.4	81	4.5	10.53	16.6	50.4	47.8	15.8	33	19.7	664	5.2	1.1	14.5	35.8
I182	M	20.05	77	96	0.18	N/A	N/A	N/A	N/A	N/A	N/A	N/A	N/A	N/A	N/A	N/A	N/A	N/A	N/A	N/A	N/A	N/A
I184	M	19.08	86	96	0.14	7.5	6.4	0.3	84.7	4.5	9.59	15.6	45	46.9	16.3	34.7	18.3	657	5.3	0.8	10.8	33.4
I185	M	18.96	92	96	0.15	7.6	6.3	0.4	83.5	4.5	9.76	15.6	45.2	46.3	16	34.5	19	600	5.2	0.9	12	33.5
I186	M	18.91	91	96	0.14	4.2	3.5	0.2	83.4	4	9.48	14.9	43.7	46.1	15.7	34.1	18.2	615	5.3	0.5	12.6	32.2
I187	M	17.43	79	94	0.11	6.8	5.8	0.2	85.2	3.1	9.05	14.3	42.9	47.4	15.8	33.5	18.9	634	5.2	0.8	11.7	34.2
I188	F	14.09	69	87	0.07	N/A	N/A	N/A	N/A	N/A	N/A	N/A	N/A	N/A	N/A	N/A	N/A	N/A	N/A	N/A	N/A	N/A
I189	F	13.65	91	87	0.06	9.1	7.7	0.4	84.5	4.2	9.16	14.7	42.3	46.2	16	34.7	19	486	5.2	1	11.3	33.1
I190	F	14.52	86	89	0.04	14.1	6.2	0.2	85.3	3.5	9.73	15	44	45.2	15.4	34.1	19.4	570	5.1	0.8	11.2	32.8
I191	F	15.59	100	91	0.06	8.1	6.7	0.4	82.4	4.8	9.46	14.8	43.4	45.9	15.6	34.1	19.4	582	5.3	1	12.8	33.5
I192	M	17.86	69	93	0.09	5.2	4.4	0.2	84.4	4.2	9.11	14.9	42.7	46.8	16.3	34.9	19.5	609	5.3	0.6	11.4	34.1
I193	M	18.62	91	95	0.11	4.2	3.5	0.2	83.4	3.9	9.5	15	43.9	46.2	15.8	34.1	19.7	722	5.3	0.5	12.7	34.1
I194	M	18.15	99	96	0.07	2.7	2.4	0.1	87.8	4.1	9.76	15.4	46.1	47.2	15.8	33.4	20	598	5.4	0.2	8.1	35.6
I195	M	18.48	99	94	0.08	4.2	3.6	0.3	87.3	4.5	9.84	15.4	46.2	46.9	15.7	33.5	20.1	730	5.4	0.3	8.2	35.3
I196	M	16.92	88	92	0.08	3.1	2.7	0.2	87.7	3.8	8.97	14.8	42.6	47.5	16.5	34.6	19.3	723	5.3	0.2	8.5	34.6
I197	M	18.73	96	94	0.12	6.7	5.6	0.3	83.9	4.1	9.57	15.3	44.9	46.9	15.9	34	19.5	511	5.3	0.8	12	34.8
I198	M	19.59	97	98	0.11	9.2	7.7	0.3	83.1	3.5	11.34	17.8	53.8	47.4	15.7	33.2	19.1	917	5.3	1.2	13.4	34.8
I199	M	16.18	110	92	0.06	5.7	4.1	0.4	73.1	5.2	9.59	15	45.1	47	15.7	33.3	19.2	657	5.3	1.2	21.7	34.4
I200	F	15.26	67	93	0.04	4.5	3.8	0.2	83.8	3.6	9.99	15.6	45.8	45.8	15.6	34.1	18.9	504	5.3	0.5	12.6	33
I201	F	14.5	59	90	0.06	7.3	6	0.4	82.9	3.9	9.88	15.5	45.2	45.7	15.7	34.3	19.1	578	5.3	0.9	13.2	33.1
I202	F	14.72	76	91	0.05	4.6	3.8	0.2	82.7	3.6	9.72	15.3	43.9	45.1	15.7	34.9	18.1	498	5.4	0.6	13.7	31.4
I215	F	15.89	85	93	0.06	8	6.8	0.3	84.9	3.1	8.91	14	40.7	45.6	15.7	34.5	18.5	509	5.2	0.9	12	32
I216	M	16.87	68	92	0.08	3.2	2.8	0.2	87.9	3.3	9.33	14.5	42.2	45.2	15.5	34.4	20.3	594	5.1	0.2	8.8	33.4
I217	M	17.36	80	92	0.06	3.6	3.1	0.2	86.4	4.5	9.11	14.9	42.2	46.4	16.3	35.2	20.2	609	5.4	0.3	9.1	34.6
I218	M	16.36	100	91	0.08	3.8	3.2	0.2	84.6	4.2	8.72	14.1	40.4	46.3	16.2	34.9	23.2	513	5.2	0.4	11.2	37.5
I219	M	13.96	62	88	0.03	10	7.6	0.5	75.9	5.1	9.55	15.3	46.1	48.2	16	33.2	20.1	446	5.2	1.9	19	36.8
I220	M	16.24	105	91	0.08	9.1	7.5	0.4	82.2	4.5	9.42	14.7	44.8	47.5	15.6	33	20	655	5.2	1.2	13.3	35.9
I221	M	17.69	103	95	0.05	3.7	3	0.2	80.9	4.4	9.3	14.8	45	48.4	15.9	32.8	18.3	692	5.7	0.5	14.7	34.9
I222	M	17.49	106	95	0.07	5.1	4.4	0.2	85	4.5	9.18	15.1	44.5	48.5	16.4	33.9	19.4	565	5.4	0.5	10.5	36.4
I223	F	12.62	69	87	0.01	6.1	5.1	0.2	82.8	3.6	9.08	14.8	43	47.4	16.3	34.4	18.6	516	5.1	0.8	13.6	33.8
I224	F	13.65	63	90	0.03	5.4	4.7	0.2	85.8	4.3	9.4	15	44.5	47.3	15.9	33.8	18.9	534	5.3	0.5	9.9	34.4
I225	F	13.27	91	87	0.02	6.2	4.8	0.4	78.8	3.9	8.78	14.2	41.2	46.9	16.1	34.4	18.5	503	5.1	1	17.3	33.1
I226	F	13.75	76	90	0.01	4.4	3.5	0.3	80.7	5.7	8.84	14.5	42.1	47.6	16.4	34.6	18.7	498	5.3	0.6	13.6	34.1
I227	F	12.33	83	84	0.04	5.6	4.9	0.2	87.1	3.5	8.82	14.5	42.4	48.1	16.5	34.3	18.5	501	5.3	0.5	9.4	34.5
I228	M	15.34	70	89	0.08	6.5	5.3	0.3	82.1	3.4	8.99	14.3	42.9	47.6	15.9	33.3	19.4	567	5.3	0.9	14.5	34.9
I229	M	15.17	76	89	0.06	6.4	5.2	0.3	80.4	4.8	9.66	15.3	45.6	47.2	15.8	33.5	19.1	586	5.3	0.9	14.8	34.5
I230	M	14.14	74	88	0.04	7.7	5.9	0.4	76.9	4.8	8.96	14.6	42.4	47.2	16.2	34.4	19.1	530	5.3	1.4	18.3	34.3
I231	M	15.54	97	90	0.07	4	3	0.2	74.9	5.1	8.7	13.8	41.3	47.4	15.9	33.5	20.2	487	5.3	0.8	20	35.8
I232	F	14.25	59	89	0.05	7.2	6	0.6	84.3	6.2	9.47	15.5	44.5	46.9	16.3	34.8	19.2	520	5.4	0.6	9.5	34.4
I233	F	13.05	86	88	0.03	6.5	5.6	0.2	85.6	3.6	8.74	14.2	41.2	47.1	16.2	34.5	19	509	5.3	0.7	10.8	33.9
I235	F	12.92	93	88	0.02	9.2	6.4	0.6	70.5	5.2	9.43	15.1	44.2	46.9	16	34.2	19.6	564	5.3	2.2	24.3	34.6
I236	F	14.71	71	90	0.06	5.6	4.6	0.2	81.3	3.7	9.33	14.8	42.8	45.9	15.9	34.7	19.4	501	5.2	0.8	15	33.5
I237	M	17.95	77	93	0.09	5.1	4.3	0.2	84.5	3.3	9.84	15.8	47.4	48.2	16.1	33.4	18.6	649	5.6	0.6	12.2	35.5
I238	M	15.45	102	89	0.05	5.4	4.6	0.2	85.1	3.4	9.62	15.2	45.5	47.2	15.8	33.4	18.9	672	5.4	0.6	11.5	34.5
I239	F	12.83	62	85	0.04	4.4	3.9	0.2	89.7	3.3	9.16	15.1	44	48	16.5	34.4	18.5	539	5.4	0.3	7	34.5
I240	F	14.32	50	88	0.05	8.5	7.7	0.3	89.9	3.3	8.94	14.5	41.9	46.8	16.2	34.6	18.6	582	5.5	0.5	6.8	33.4
I241	F	13.79	70	90	0.05	3	2.7	0.1	88.1	3.7	8.93	14.6	42.7	47.7	16.3	34.1	18.7	601	5.5	0.2	8.2	34.4
I242	F	13.72	87	89	0.06	5.2	4.6	0.2	87.9	3.9	8.79	14.1	41.2	46.8	16	34.2	18.3	577	5.6	0.4	8.2	33
I243	F	13.07	78	89	0.03	6.6	5.5	0.3	82.8	4.6	9.36	15.1	44.1	47	16.1	34.3	18	554	5.5	0.8	12.6	33
I244	M	16.48	89	89	0.05	5.4	4.8	0.2	88.4	3.6	9.58	15.5	46.3	48.4	16.1	33.4	19.8	631	5.4	0.4	8	36.8
I245	M	15.58	88	90	0.03	7.3	6.5	0.3	89.6	3.1	9.61	15.5	46.2	48.1	16.2	33.7	18.7	713	5.5	0.5	7.3	35.2
I246	M	15.86	93	91	0.05	5.2	4.6	0.2	88.2	3.9	9.55	15.6	46.4	48.5	16.3	33.7	18.5	707	5.6	0.4	7.9	35.6
I247	M	12.97	98	87	0.04	6.2	5.3	0.3	85.7	3.9	8.52	14.2	41.4	48.6	16.6	34.3	20	496	5.6	0.6	10.4	36.9
I248	M	12.44	103	81	0.01	N/A	N/A	N/A	N/A	N/A	N/A	N/A	N/A	N/A	N/A	N/A	N/A	N/A	N/A	N/A	N/A	N/A
I249	M	14.93	102	91	0.04	3	2.5	0.1	82.9	3.6	9.91	15.9	48.4	48.8	16.1	32.9	19.2	489	5.6	0.4	13.5	36.7
I250	F	12.84	68	85	0.02	5.1	4.5	0.2	88.9	3	9.58	15.1	44.3	46.3	15.8	34.1	18.8	500	5.4	0.4	8.1	33
I251	F	14.58	61	89	0.02	5.2	4.7	0.2	90.1	3.1	9.61	15.6	46	47.8	16.3	34	19.4	613	5.6	0.3	6.8	36
I252	F	12.78	78	87	0.02	6.7	5.8	0.3	86.9	3.2	9.21	14.8	44	47.7	16.1	33.7	18.5	588	5.5	0.6	9.9	34.3
I253	F	13.99	94	88	0.02	4.9	4.4	0.1	88.5	3	8.89	14.8	42.4	47.7	16.6	34.8	18.6	612	5.5	0.4	8.5	34.2
I254	M	16.15	118	93	0.08	8.1	6.5	0.3	80	4.2	9.19	14.6	43.4	47.2	15.9	33.6	19	621	5.3	1.3	15.8	33.9
I255	M	16.08	116	93	0.07	8.6	7.3	0.3	84	4.3	9.05	14.5	42.9	47.4	16	33.8	18.7	597	5.4	1	11.7	34.3
I256	M	15.45	93	92	0.02	7.2	5.3	0.6	74.6	7.3	9.24	14.7	43.2	46.7	15.9	34.1	20.1	390	5.2	1.3	18.1	35.3
I257	M	15.28	94	92	0.06	10.9	9.3	0.5	85.8	3.8	10.81	17.3	50.2	46.4	16	34.4	19.1	727	5.4	1.1	10.4	33.5
I258	M	15.86	132	93	0.1	9.8	8.1	0.6	82.4	5.6	10.48	17	48.4	46.2	16.2	35.2	18.5	691	5.3	1.1	12	32.3
I259	M	16.44	125	93	0.05	6.5	5.2	0.4	80	4.8	9.63	15.3	44.7	46.4	15.9	34.2	18.6	650	5.4	0.9	15.2	32.6
I260	F	13.03	77	88	0.03	12	9.9	0.5	81.9	4.5	10.56	16.5	47.3	44.8	15.6	34.8	19.6	630	5.3	1.6	13.6	32.6
I261	F	13.55	122	90	0.04	9.6	7.5	0.5	78.3	4.4	11.07	17.4	50.6	45.7	15.7	34.5	18.4	667	5.4	1.6	17.3	32.2
I262	M	16.52	157	91	0.05	5.7	4.4	0.4	77.4	5.5	12.97	20.7	59.7	46	16	34.7	20.8	772	5.5	0.9	17.1	35.9
I263	F	14.45	87	89	0.07	7.7	6.6	0.4	86.5	3.9	9.93	15.3	44.2	44.5	15.4	34.6	20.7	548	5.3	0.7	9.6	32.7
I264	F	15.14	86	89	0.06	7.5	6.2	0.4	82.6	4.3	9.57	14.8	43.1	45.1	15.5	34.4	20.6	536	5.3	0.9	13.1	32.9
I265	F	15.5	95	91	0.04	4.7	3.7	0.2	77.7	4.9	11.69	18.4	52.8	45.2	15.7	34.8	20.5	738	5.4	0.8	17.4	34.3
I266	F	14.4	99	91	0.05	4.6	3.9	0.3	85.1	4.6	11.73	18.4	52.7	44.9	15.7	35	19.5	641	5.3	0.4	10.3	33.1
I267	M	17	76	92	0.06	N/A	N/A	N/A	N/A	N/A	N/A	N/A	N/A	N/A	N/A	N/A	N/A	N/A	N/A	N/A	N/A	N/A
I269	M	15.94	93	91	0.07	N/A	N/A	N/A	N/A	N/A	N/A	N/A	N/A	N/A	N/A	N/A	N/A	N/A	N/A	N/A	N/A	N/A
I270	M	17.48	98	92	0.06	N/A	N/A	N/A	N/A	N/A	N/A	N/A	N/A	N/A	N/A	N/A	N/A	N/A	N/A	N/A	N/A	N/A
I271	M	12.92	76	86	0.02	N/A	N/A	N/A	N/A	N/A	N/A	N/A	N/A	N/A	N/A	N/A	N/A	N/A	N/A	N/A	N/A	N/A
I272	M	12.19	70	86	0.02	N/A	N/A	N/A	N/A	N/A	N/A	N/A	N/A	N/A	N/A	N/A	N/A	N/A	N/A	N/A	N/A	N/A
I273	M	15.88	84	92	0.05	N/A	N/A	N/A	N/A	N/A	N/A	N/A	N/A	N/A	N/A	N/A	N/A	N/A	N/A	N/A	N/A	N/A
I274	M	15.54	132	91	0.08	11.1	9.1	0.7	81.5	6.6	9.11	15.3	45.1	49.5	16.8	34	19.2	415	5.4	1.3	11.9	37.2
I275	M	16.86	112	92	0.07	9.9	8.3	0.4	83.5	4.4	9.34	15.1	45.2	48.3	16.2	33.5	19.3	609	5.3	1.2	12.1	35.6
I276	M	15.55	119	91	0.04	9.6	7.6	0.6	79.4	5.4	9.27	14.9	44.6	48.1	16	33.4	19.5	586	5.3	1.4	15.2	35.5
I277	M	16.22	125	92	0.06	5.7	4.5	0.3	79.1	4.4	9.35	14.7	44.4	47.5	15.7	33.1	18.4	583	5.6	0.9	16.5	33.9
I278	F	15.11	78	90	0.04	7.6	6.3	0.3	82.6	4.3	9.27	14.9	44.1	47.6	16.1	33.9	18.3	573	5.6	1	13.1	33.8
I279	F	13.88	66	88	0.03	6.7	5	0.5	75.7	5.5	8.87	14.5	41.6	46.9	16.3	34.8	18.8	551	5.4	1.2	18.8	33.2
I280	F	13.34	77	87	0.03	5.5	4.4	0.3	80.7	4.4	8.56	13.9	40.3	47	16.2	34.5	18.7	461	5.4	0.8	14.9	33.4
I281	F	13.52	82	87	0.04	6	5	0.4	82.5	6.5	9.03	14.8	43.4	48.1	16.4	34.2	18.7	489	5.4	0.6	11	35.1
I282	F	14.57	67	89	0.03	6.3	5.4	0.2	85	3.8	9.19	14.4	42.2	45.9	15.7	34.2	19.3	486	5.2	0.7	11.2	33.3
I283	M	16.5	97	93	0.06	5.8	4.6	0.3	80.4	4	9.19	14.6	42.6	46.4	15.9	34.2	18.9	581	5.3	0.9	15.6	33.1
I284	M	15.88	84	93	0.06	4.3	3.2	0.2	74.5	4.2	9.5	15.1	44.2	46.5	15.9	34.1	19	694	5.4	0.9	21.3	33.4
I285	M	16.2	81	93	0.07	2.9	2.3	0.1	78	3.4	9.41	14.9	43.8	46.6	15.8	34	18.9	576	5.3	0.5	18.6	33.3
I286	F	12.9	61	89	0.04	4	3.3	0.2	82.1	4.1	9.59	15.1	44	45.9	15.7	34.3	19.3	500	5.3	0.5	13.8	33.4
I287	F	12.81	76	88	0.03	5	4.1	0.3	83.2	3.9	9.49	15.1	43.3	45.6	15.9	35	18.7	506	5.2	0.6	12.9	32.3
I288	F	12.89	86	90	0.05	4.1	3.3	0.3	79.2	7	9.7	15.5	44.7	46	16	34.7	18.9	523	5.5	0.5	13.8	33
I296	M	13.61	79	89	0.03	5.1	4	0.3	79.4	4.4	9.11	14.9	43	47.2	16.3	34.6	18.1	668	5.3	0.8	16.2	33.2

### Sheet: removed_columns_withBmi
SUPPLEMENTAL TABLE 2. RAW TRAIT DATA OF F2 A6X4 CROSS
id	sex	fasted weight	fasting glucose	length	bmi	fat pad weight	wbc (K/uL)	ly (K/uL)	mo (K/uL)	ly (%)	mo (%)	rbc (M/uL)	hb (g/dL)	hct (%)	mcv (fL)	mch (pg)	mchc (g/dL)	rdw (%)	PLT (K/uL)	mpv (fL)	gran (K/uL)	gran (%)	rdwa (fl)
1	M	16.43	118	90	0.20284	0.1	N/A	N/A	N/A	N/A	N/A	N/A	N/A	N/A	N/A	N/A	N/A	N/A	N/A	N/A	0	0	N/A
2	M	19.81	219	94	0.224196	0.13	6.3	5.63	0.37	89.32	5.95	6.91	10.3	35.2	50.9	14.9	29.3	17.2	1020	4.4	0.3	4.73	N/A
3	M	19.28	159	95	0.213629	0.07	3.12	2.47	0.23	79.05	7.52	7.74	11.3	40.7	52.6	14.6	27.8	17.1	868	4.2	0.42	13.42	N/A
4	F	14.63	74	87	0.193288	0.05	8.6	6.84	0.24	79.55	2.83	8.63	13.5	44.3	51.3	15.6	30.5	18.7	1118	4	1.52	17.61	N/A
5	F	14.92	111	88	0.192665	0.04	2.5	1.95	0.27	78.14	10.72	5.8	8.7	29.7	51.2	15	29.3	19.5	495	4.4	0.28	11.13	N/A
6	F	14.69	140	87	0.194081	0.03	2.62	1.96	0.17	74.97	6.42	8.46	13.6	43.9	51.9	16.1	31	17.6	973	4.1	0.49	18.61	N/A
7	F	13.75	82	86	0.185911	0.04	1.82	1.45	0.19	79.93	10.27	4.47	6.8	22.5	50.3	15.2	30.2	19.3	272	4.7	0.18	9.8	N/A
8	M	18.37	96	91	0.221833	0.1	N/A	N/A	N/A	N/A	N/A	N/A	N/A	N/A	N/A	N/A	N/A	N/A	N/A	N/A	N/A	N/A	N/A
9	M	18.46	82	93	0.213435	0.1	2.5	1.92	0.19	76.75	7.62	6.76	10.4	34.4	50.9	15.4	30.2	17.2	666	4.4	0.39	15.63	N/A
10	M	18.83	106	92	0.222472	0.09	7	5.69	0.18	81.32	2.57	8.91	13.4	45.5	51.1	15	29.5	18.3	923	4.1	1.13	16.11	N/A
11	M	17.71	106	93	0.204764	0.07	2.28	1.53	0.25	67.19	11	8.85	13.9	45	50.9	15.7	30.9	18	994	4.3	0.51	21.8	N/A
12	F	12.99	125	87	0.171621	0.05	5.9	4.99	0.44	84.56	7.38	9.03	13.6	44.9	49.7	15.1	30.3	16.3	779	4.2	0.47	8.04	N/A
13	M	16.9	76	91	0.204082	0.04	3.04	2.52	0.05	82.83	1.64	6.45	9.4	31.7	49.1	14.6	29.7	18.2	663	4.1	0.47	15.53	N/A
14	M	16.83	77	91	0.203236	0.06	N/A	N/A	N/A	N/A	N/A	N/A	N/A	N/A	N/A	N/A	N/A	N/A	N/A	N/A	N/A	N/A	N/A
15	M	17.2	91	91	0.207704	0.05	6.94	5.75	0.14	82.92	2.08	8.75	13	44.3	50.6	14.9	29.3	17.6	856	4	1.04	14.99	N/A
16	M	17.9	79	91	0.216157	0.08	4.16	3.45	0.23	82.88	5.42	9.5	10.3	48.1	50.6	10.8	21.4	19.8	565	5.3	0.49	11.71	N/A
17	M	18.69	93	92	0.220818	0.08	4.44	3.79	0.05	85.33	1.07	11.34	13.3	56.9	50.2	11.7	23.4	19.5	1207	4.4	0.6	13.6	N/A
18	M	16.86	113	91	0.203599	0.04	7.56	6.32	0.36	83.6	4.78	9.35	13.9	46	49.2	14.9	30.2	18.2	932	4.3	0.88	11.62	N/A
19	M	18.09	157	93	0.209157	0.1	2.88	2.3	0.12	79.98	4.17	6.72	10	33.9	50.5	14.9	29.5	18.5	774	4.3	0.45	15.85	N/A
20	F	14.25	130	87	0.188268	0.04	7.38	6.51	0.07	88.19	0.98	8.97	13.9	45.3	50.5	15.5	30.7	19	814	3.9	0.8	10.83	N/A
21	F	14.43	163	87	0.190646	0.07	2.8	2.04	0.08	73.02	2.8	9.49	14.7	47.6	50.2	15.5	30.9	17.4	806	4	0.68	24.18	N/A
22	M	19.82	101	94	0.22431	0.2	4.3	3.62	0.06	84.23	1.49	9.29	14.2	48.1	51.8	15.3	29.5	18.9	926	4.1	0.62	14.28	N/A
23	M	18.29	105	94	0.206994	0.12	2.82	2.28	0.07	80.82	2.45	9.19	14.3	47.7	51.9	15.6	30	18.4	935	4.2	0.47	16.74	N/A
24	M	18.83	141	92	0.222472	0.12	10.28	6.8	0.96	66.15	9.35	12.16	0	65.7	54	0	0	0	0	7.5	2.53	24.51	N/A
25	M	17.99	123	95	0.199335	0.14	10.2	8.4	0.5	82.7	4	9.89	15.5	47.6	48.1	15.6	32.6	19	718	5.4	1.3	13.3	35.8
26	F	12.22	75	87	0.161448	0.01	6.5	4.8	0.4	74.8	4.9	9.4	14.9	43.5	46.3	15.9	34.4	18.2	431	5.2	1.3	20.3	32.2
27	F	13.35	84	88	0.172392	0.05	6.9	5.4	0.4	78.5	4.6	9.33	14.9	43.8	46.9	16	34.1	18.6	472	5.2	1.1	16.9	33.3
28	F	14.8	103	89	0.186845	0.06	N/A	N/A	N/A	N/A	N/A	N/A	N/A	N/A	N/A	N/A	N/A	N/A	N/A	N/A	N/A	N/A	N/A
29	F	13.6	62	89	0.171695	0.03	4.7	3.5	0.2	74	4.3	9.19	14.5	42.7	46.4	15.7	33.9	19	521	5.3	1	21.7	33.4
30	F	14.23	81	89	0.179649	0.03	6.5	5.5	0.7	84.7	3.9	9.39	15	44	46.8	15.9	34	18.6	478	5.2	0.7	11.4	33.4
31	M	19.02	85	95	0.210748	0.13	8.8	7.5	0.5	86	5	9.04	14.7	43	47.6	16.3	34.2	20.7	498	5.4	0.8	9	36.5
32	M	18.93	85	95	0.209751	0.08	4.5	3.8	0.2	83.4	4.3	9.47	14.7	43.8	46.2	15.6	33.7	19.7	651	5.4	0.5	12.3	34.1
33	M	19.51	95	97	0.207355	0.11	7.6	6.4	0.4	83.6	4.9	9.28	14.5	43.5	46.9	15.7	33.5	20.4	515	5.4	0.8	11.5	35.6
34	M	19.35	83	96	0.209961	0.13	7.3	6	0.4	82.2	4.2	9.6	15.1	44.1	45.9	15.7	34.2	19.4	594	5.2	0.9	13.6	33.4
35	M	17.93	91	95	0.19867	0.13	6	4.8	0.3	79.9	4.3	9.81	15.2	44.7	45.6	15.5	34	20.1	464	5.2	0.9	15.8	34.2
36	M	17.26	84	95	0.191247	0.13	5.4	4.6	0.2	85.5	3.4	9.4	14.6	43.4	46.1	15.5	33.6	18.6	585	5.3	0.6	11.1	32.5
37	M	19.27	126	97	0.204804	0.17	0.7	0.7	0	88.7	2.3	1.2	2	5.4	45.5	17	37.5	17.7	93	5.2	0	9	29.3
38	M	15.78	123	94	0.178588	0.08	3.5	3.1	0.2	87.7	4.7	9.17	14.7	42.1	45.8	16	35	18.7	576	5.3	0.2	7.6	32.4
39	F	15.04	78	91	0.181621	0.04	5	4.4	0.3	88.8	3.6	9.23	14.9	43.6	47.2	16.2	34.3	19.1	543	5.4	0.3	7.6	34.2
40	F	14.68	99	91	0.177273	0.03	4.1	3.7	0.2	90	3	9.58	15.2	43.7	45.6	15.8	34.7	18.9	528	5.2	0.2	7	32.7
41	F	12.79	64	87	0.168979	0.04	4.3	3.8	0.2	87.5	3.5	9.54	14.7	43.2	45.3	15.4	34	18.5	524	5.2	0.3	9	31.7
42	F	15.54	99	91	0.187658	0.08	6.9	6.3	0.2	90.1	3.4	9.27	14.5	43.3	46.7	15.6	33.5	19.1	582	5.4	0.4	6.5	33.6
43	M	17.09	77	93	0.197595	0.08	3.9	3.3	0.1	82.9	3.6	9.47	14.8	43.9	46.4	15.6	33.7	20.2	691	5.3	0.5	13.5	34.7
44	M	17.57	127	92	0.207585	0.03	9.4	7.9	0.4	84.6	3.5	9.33	14.8	43.9	47	15.9	33.8	23.8	529	5.5	1.1	11.9	38.7
45	F	13.75	84	90	0.169753	0.03	6.7	5.7	0.2	84.6	3	9.74	15	44.1	45.3	15.4	34	22	524	5.1	0.8	12.4	35
46	F	13.27	79	87	0.17532	0.03	7.4	6.2	0.5	84.4	5	9.56	15.1	43.9	45.9	15.8	34.4	21.7	502	5.2	0.7	10.6	35.4
47	F	14.1	86	87	0.186286	0.03	6.9	5.8	0.3	84.3	4.1	9.75	15.1	43.9	45	15.5	34.4	21.6	529	5.1	0.8	11.6	34.2
48	F	14.92	112	90	0.184198	0.06	5.4	4.5	0.2	82.8	3.7	10.04	15.2	45.4	45.2	15.2	33.5	19.7	502	5.2	0.7	13.5	33.4
49	M	19	121	96	0.206163	0.12	5.8	4.5	0.4	78.3	4.7	7.29	11.6	34.9	47.9	15.9	33.2	18.7	498	5.2	0.9	17	33.6
50	M	17.48	115	93	0.202104	0.07	9.2	7.5	0.5	81.6	5.1	9.41	15.1	45.1	48	16	33.5	19.5	622	5.4	1.2	13.3	35.2
51	M	17.36	101	95	0.192355	0.1	6.3	5.1	0.4	80.7	5.3	9.37	15	44.5	47.5	16	33.7	19.2	583	5.3	0.8	14	34.5
52	F	16.7	76	94	0.189	0.05	7.3	6.1	0.4	84.3	4.5	10	15.9	47.9	47.9	15.9	33.3	19.3	631	5.4	0.8	11.2	34.9
53	F	15.82	67	91	0.19104	0.1	10.3	8.5	0.5	82.5	4.1	9.72	15.1	44.4	45.7	15.5	34	19.4	513	5.2	1.3	13.4	33.4
54	F	15.11	62	91	0.182466	0.08	8.8	7.1	0.6	81.4	6.1	9.34	14.7	42.4	45.4	15.7	34.6	21.6	508	5.3	1.1	12.5	34.6
55	F	15.2	86	90	0.187654	0.08	7.7	6.1	0.4	79.5	4.1	9.49	15.2	44	46.4	16	34.5	20.9	366	5.1	1.2	16.4	35.4
56	F	15.6	80	91	0.188383	0.07	8	6.5	0.4	81	4.5	10.53	16.6	50.4	47.8	15.8	33	19.7	664	5.2	1.1	14.5	35.8
57	M	20.05	77	96	0.217556	0.18	N/A	N/A	N/A	N/A	N/A	N/A	N/A	N/A	N/A	N/A	N/A	N/A	N/A	N/A	N/A	N/A	N/A
58	M	19.08	86	96	0.207031	0.14	7.5	6.4	0.3	84.7	4.5	9.59	15.6	45	46.9	16.3	34.7	18.3	657	5.3	0.8	10.8	33.4
59	M	18.96	92	96	0.205729	0.15	7.6	6.3	0.4	83.5	4.5	9.76	15.6	45.2	46.3	16	34.5	19	600	5.2	0.9	12	33.5
60	M	18.91	91	96	0.205187	0.14	4.2	3.5	0.2	83.4	4	9.48	14.9	43.7	46.1	15.7	34.1	18.2	615	5.3	0.5	12.6	32.2
61	M	17.43	79	94	0.197261	0.11	6.8	5.8	0.2	85.2	3.1	9.05	14.3	42.9	47.4	15.8	33.5	18.9	634	5.2	0.8	11.7	34.2
62	F	14.09	69	87	0.186154	0.07	N/A	N/A	N/A	N/A	N/A	N/A	N/A	N/A	N/A	N/A	N/A	N/A	N/A	N/A	N/A	N/A	N/A
63	F	13.65	91	87	0.180341	0.06	9.1	7.7	0.4	84.5	4.2	9.16	14.7	42.3	46.2	16	34.7	19	486	5.2	1	11.3	33.1
64	F	14.52	86	89	0.18331	0.04	14.1	6.2	0.2	85.3	3.5	9.73	15	44	45.2	15.4	34.1	19.4	570	5.1	0.8	11.2	32.8
65	F	15.59	100	91	0.188262	0.06	8.1	6.7	0.4	82.4	4.8	9.46	14.8	43.4	45.9	15.6	34.1	19.4	582	5.3	1	12.8	33.5
66	M	17.86	69	93	0.206498	0.09	5.2	4.4	0.2	84.4	4.2	9.11	14.9	42.7	46.8	16.3	34.9	19.5	609	5.3	0.6	11.4	34.1
67	M	18.62	91	95	0.206316	0.11	4.2	3.5	0.2	83.4	3.9	9.5	15	43.9	46.2	15.8	34.1	19.7	722	5.3	0.5	12.7	34.1
68	M	18.15	99	96	0.19694	0.07	2.7	2.4	0.1	87.8	4.1	9.76	15.4	46.1	47.2	15.8	33.4	20	598	5.4	0.2	8.1	35.6
69	M	18.48	99	94	0.209144	0.08	4.2	3.6	0.3	87.3	4.5	9.84	15.4	46.2	46.9	15.7	33.5	20.1	730	5.4	0.3	8.2	35.3
70	M	16.92	88	92	0.199905	0.08	3.1	2.7	0.2	87.7	3.8	8.97	14.8	42.6	47.5	16.5	34.6	19.3	723	5.3	0.2	8.5	34.6
71	M	18.73	96	94	0.211974	0.12	6.7	5.6	0.3	83.9	4.1	9.57	15.3	44.9	46.9	15.9	34	19.5	511	5.3	0.8	12	34.8
72	M	19.59	97	98	0.203978	0.11	9.2	7.7	0.3	83.1	3.5	11.34	17.8	53.8	47.4	15.7	33.2	19.1	917	5.3	1.2	13.4	34.8
73	M	16.18	110	92	0.191163	0.06	5.7	4.1	0.4	73.1	5.2	9.59	15	45.1	47	15.7	33.3	19.2	657	5.3	1.2	21.7	34.4
74	F	15.26	67	93	0.176437	0.04	4.5	3.8	0.2	83.8	3.6	9.99	15.6	45.8	45.8	15.6	34.1	18.9	504	5.3	0.5	12.6	33
75	F	14.5	59	90	0.179012	0.06	7.3	6	0.4	82.9	3.9	9.88	15.5	45.2	45.7	15.7	34.3	19.1	578	5.3	0.9	13.2	33.1
76	F	14.72	76	91	0.177756	0.05	4.6	3.8	0.2	82.7	3.6	9.72	15.3	43.9	45.1	15.7	34.9	18.1	498	5.4	0.6	13.7	31.4
77	F	15.89	85	93	0.183721	0.06	8	6.8	0.3	84.9	3.1	8.91	14	40.7	45.6	15.7	34.5	18.5	509	5.2	0.9	12	32
78	M	16.87	68	92	0.199315	0.08	3.2	2.8	0.2	87.9	3.3	9.33	14.5	42.2	45.2	15.5	34.4	20.3	594	5.1	0.2	8.8	33.4
79	M	17.36	80	92	0.205104	0.06	3.6	3.1	0.2	86.4	4.5	9.11	14.9	42.2	46.4	16.3	35.2	20.2	609	5.4	0.3	9.1	34.6
80	M	16.36	100	91	0.197561	0.08	3.8	3.2	0.2	84.6	4.2	8.72	14.1	40.4	46.3	16.2	34.9	23.2	513	5.2	0.4	11.2	37.5
81	M	13.96	62	88	0.180269	0.03	10	7.6	0.5	75.9	5.1	9.55	15.3	46.1	48.2	16	33.2	20.1	446	5.2	1.9	19	36.8
82	M	16.24	105	91	0.196112	0.08	9.1	7.5	0.4	82.2	4.5	9.42	14.7	44.8	47.5	15.6	33	20	655	5.2	1.2	13.3	35.9
83	M	17.69	103	95	0.196011	0.05	3.7	3	0.2	80.9	4.4	9.3	14.8	45	48.4	15.9	32.8	18.3	692	5.7	0.5	14.7	34.9
84	M	17.49	106	95	0.193795	0.07	5.1	4.4	0.2	85	4.5	9.18	15.1	44.5	48.5	16.4	33.9	19.4	565	5.4	0.5	10.5	36.4
85	F	12.62	69	87	0.166733	0.01	6.1	5.1	0.2	82.8	3.6	9.08	14.8	43	47.4	16.3	34.4	18.6	516	5.1	0.8	13.6	33.8
86	F	13.65	63	90	0.168519	0.03	5.4	4.7	0.2	85.8	4.3	9.4	15	44.5	47.3	15.9	33.8	18.9	534	5.3	0.5	9.9	34.4
87	F	13.27	91	87	0.17532	0.02	6.2	4.8	0.4	78.8	3.9	8.78	14.2	41.2	46.9	16.1	34.4	18.5	503	5.1	1	17.3	33.1
88	F	13.75	76	90	0.169753	0.01	4.4	3.5	0.3	80.7	5.7	8.84	14.5	42.1	47.6	16.4	34.6	18.7	498	5.3	0.6	13.6	34.1
89	F	12.33	83	84	0.174745	0.04	5.6	4.9	0.2	87.1	3.5	8.82	14.5	42.4	48.1	16.5	34.3	18.5	501	5.3	0.5	9.4	34.5
90	M	15.34	70	89	0.193662	0.08	6.5	5.3	0.3	82.1	3.4	8.99	14.3	42.9	47.6	15.9	33.3	19.4	567	5.3	0.9	14.5	34.9
91	M	15.17	76	89	0.191516	0.06	6.4	5.2	0.3	80.4	4.8	9.66	15.3	45.6	47.2	15.8	33.5	19.1	586	5.3	0.9	14.8	34.5
92	M	14.14	74	88	0.182593	0.04	7.7	5.9	0.4	76.9	4.8	8.96	14.6	42.4	47.2	16.2	34.4	19.1	530	5.3	1.4	18.3	34.3
93	M	15.54	97	90	0.191852	0.07	4	3	0.2	74.9	5.1	8.7	13.8	41.3	47.4	15.9	33.5	20.2	487	5.3	0.8	20	35.8
94	F	14.25	59	89	0.179902	0.05	7.2	6	0.6	84.3	6.2	9.47	15.5	44.5	46.9	16.3	34.8	19.2	520	5.4	0.6	9.5	34.4
95	F	13.05	86	88	0.168518	0.03	6.5	5.6	0.2	85.6	3.6	8.74	14.2	41.2	47.1	16.2	34.5	19	509	5.3	0.7	10.8	33.9
96	F	12.92	93	88	0.166839	0.02	9.2	6.4	0.6	70.5	5.2	9.43	15.1	44.2	46.9	16	34.2	19.6	564	5.3	2.2	24.3	34.6
97	F	14.71	71	90	0.181605	0.06	5.6	4.6	0.2	81.3	3.7	9.33	14.8	42.8	45.9	15.9	34.7	19.4	501	5.2	0.8	15	33.5
98	M	17.95	77	93	0.207538	0.09	5.1	4.3	0.2	84.5	3.3	9.84	15.8	47.4	48.2	16.1	33.4	18.6	649	5.6	0.6	12.2	35.5
99	M	15.45	102	89	0.195051	0.05	5.4	4.6	0.2	85.1	3.4	9.62	15.2	45.5	47.2	15.8	33.4	18.9	672	5.4	0.6	11.5	34.5
100	F	12.83	62	85	0.177578	0.04	4.4	3.9	0.2	89.7	3.3	9.16	15.1	44	48	16.5	34.4	18.5	539	5.4	0.3	7	34.5
101	F	14.32	50	88	0.184917	0.05	8.5	7.7	0.3	89.9	3.3	8.94	14.5	41.9	46.8	16.2	34.6	18.6	582	5.5	0.5	6.8	33.4
102	F	13.79	70	90	0.170247	0.05	3	2.7	0.1	88.1	3.7	8.93	14.6	42.7	47.7	16.3	34.1	18.7	601	5.5	0.2	8.2	34.4
103	F	13.72	87	89	0.17321	0.06	5.2	4.6	0.2	87.9	3.9	8.79	14.1	41.2	46.8	16	34.2	18.3	577	5.6	0.4	8.2	33
104	F	13.07	78	89	0.165004	0.03	6.6	5.5	0.3	82.8	4.6	9.36	15.1	44.1	47	16.1	34.3	18	554	5.5	0.8	12.6	33
105	M	16.48	89	89	0.208055	0.05	5.4	4.8	0.2	88.4	3.6	9.58	15.5	46.3	48.4	16.1	33.4	19.8	631	5.4	0.4	8	36.8
106	M	15.58	88	90	0.192346	0.03	7.3	6.5	0.3	89.6	3.1	9.61	15.5	46.2	48.1	16.2	33.7	18.7	713	5.5	0.5	7.3	35.2
107	M	15.86	93	91	0.191523	0.05	5.2	4.6	0.2	88.2	3.9	9.55	15.6	46.4	48.5	16.3	33.7	18.5	707	5.6	0.4	7.9	35.6
108	M	12.97	98	87	0.171357	0.04	6.2	5.3	0.3	85.7	3.9	8.52	14.2	41.4	48.6	16.6	34.3	20	496	5.6	0.6	10.4	36.9
109	M	12.44	103	81	0.189605	0.01	N/A	N/A	N/A	N/A	N/A	N/A	N/A	N/A	N/A	N/A	N/A	N/A	N/A	N/A	N/A	N/A	N/A
110	M	14.93	102	91	0.180292	0.04	3	2.5	0.1	82.9	3.6	9.91	15.9	48.4	48.8	16.1	32.9	19.2	489	5.6	0.4	13.5	36.7
111	F	12.84	68	85	0.177716	0.02	5.1	4.5	0.2	88.9	3	9.58	15.1	44.3	46.3	15.8	34.1	18.8	500	5.4	0.4	8.1	33
112	F	14.58	61	89	0.184068	0.02	5.2	4.7	0.2	90.1	3.1	9.61	15.6	46	47.8	16.3	34	19.4	613	5.6	0.3	6.8	36
113	F	12.78	78	87	0.168847	0.02	6.7	5.8	0.3	86.9	3.2	9.21	14.8	44	47.7	16.1	33.7	18.5	588	5.5	0.6	9.9	34.3
114	F	13.99	94	88	0.180656	0.02	4.9	4.4	0.1	88.5	3	8.89	14.8	42.4	47.7	16.6	34.8	18.6	612	5.5	0.4	8.5	34.2
115	M	16.15	118	93	0.186727	0.08	8.1	6.5	0.3	80	4.2	9.19	14.6	43.4	47.2	15.9	33.6	19	621	5.3	1.3	15.8	33.9
116	M	16.08	116	93	0.185917	0.07	8.6	7.3	0.3	84	4.3	9.05	14.5	42.9	47.4	16	33.8	18.7	597	5.4	1	11.7	34.3
117	M	15.45	93	92	0.182538	0.02	7.2	5.3	0.6	74.6	7.3	9.24	14.7	43.2	46.7	15.9	34.1	20.1	390	5.2	1.3	18.1	35.3
118	M	15.28	94	92	0.180529	0.06	10.9	9.3	0.5	85.8	3.8	10.81	17.3	50.2	46.4	16	34.4	19.1	727	5.4	1.1	10.4	33.5
119	M	15.86	132	93	0.183374	0.1	9.8	8.1	0.6	82.4	5.6	10.48	17	48.4	46.2	16.2	35.2	18.5	691	5.3	1.1	12	32.3
120	M	16.44	125	93	0.19008	0.05	6.5	5.2	0.4	80	4.8	9.63	15.3	44.7	46.4	15.9	34.2	18.6	650	5.4	0.9	15.2	32.6
121	F	13.03	77	88	0.168259	0.03	12	9.9	0.5	81.9	4.5	10.56	16.5	47.3	44.8	15.6	34.8	19.6	630	5.3	1.6	13.6	32.6
122	F	13.55	122	90	0.167284	0.04	9.6	7.5	0.5	78.3	4.4	11.07	17.4	50.6	45.7	15.7	34.5	18.4	667	5.4	1.6	17.3	32.2
123	M	16.52	157	91	0.199493	0.05	5.7	4.4	0.4	77.4	5.5	12.97	20.7	59.7	46	16	34.7	20.8	772	5.5	0.9	17.1	35.9
124	F	14.45	87	89	0.182426	0.07	7.7	6.6	0.4	86.5	3.9	9.93	15.3	44.2	44.5	15.4	34.6	20.7	548	5.3	0.7	9.6	32.7
125	F	15.14	86	89	0.191137	0.06	7.5	6.2	0.4	82.6	4.3	9.57	14.8	43.1	45.1	15.5	34.4	20.6	536	5.3	0.9	13.1	32.9
126	F	15.5	95	91	0.187175	0.04	4.7	3.7	0.2	77.7	4.9	11.69	18.4	52.8	45.2	15.7	34.8	20.5	738	5.4	0.8	17.4	34.3
127	F	14.4	99	91	0.173892	0.05	4.6	3.9	0.3	85.1	4.6	11.73	18.4	52.7	44.9	15.7	35	19.5	641	5.3	0.4	10.3	33.1
128	M	17	76	92	0.200851	0.06	N/A	N/A	N/A	N/A	N/A	N/A	N/A	N/A	N/A	N/A	N/A	N/A	N/A	N/A	N/A	N/A	N/A
129	M	17.68	71	93	0.204417	0.08	N/A	N/A	N/A	N/A	N/A	N/A	N/A	N/A	N/A	N/A	N/A	N/A	N/A	N/A	N/A	N/A	N/A
130	M	15.94	93	91	0.192489	0.07	N/A	N/A	N/A	N/A	N/A	N/A	N/A	N/A	N/A	N/A	N/A	N/A	N/A	N/A	N/A	N/A	N/A
131	M	17.48	98	92	0.206522	0.06	N/A	N/A	N/A	N/A	N/A	N/A	N/A	N/A	N/A	N/A	N/A	N/A	N/A	N/A	N/A	N/A	N/A
132	M	12.92	76	86	0.174689	0.02	N/A	N/A	N/A	N/A	N/A	N/A	N/A	N/A	N/A	N/A	N/A	N/A	N/A	N/A	N/A	N/A	N/A
133	M	12.19	70	86	0.164819	0.02	N/A	N/A	N/A	N/A	N/A	N/A	N/A	N/A	N/A	N/A	N/A	N/A	N/A	N/A	N/A	N/A	N/A
134	M	15.88	84	92	0.187618	0.05	N/A	N/A	N/A	N/A	N/A	N/A	N/A	N/A	N/A	N/A	N/A	N/A	N/A	N/A	N/A	N/A	N/A
135	M	15.54	132	91	0.187658	0.08	11.1	9.1	0.7	81.5	6.6	9.11	15.3	45.1	49.5	16.8	34	19.2	415	5.4	1.3	11.9	37.2
136	M	16.86	112	92	0.199197	0.07	9.9	8.3	0.4	83.5	4.4	9.34	15.1	45.2	48.3	16.2	33.5	19.3	609	5.3	1.2	12.1	35.6
137	M	15.55	119	91	0.187779	0.04	9.6	7.6	0.6	79.4	5.4	9.27	14.9	44.6	48.1	16	33.4	19.5	586	5.3	1.4	15.2	35.5
138	M	16.22	125	92	0.191635	0.06	5.7	4.5	0.3	79.1	4.4	9.35	14.7	44.4	47.5	15.7	33.1	18.4	583	5.6	0.9	16.5	33.9
139	F	15.11	78	90	0.186543	0.04	7.6	6.3	0.3	82.6	4.3	9.27	14.9	44.1	47.6	16.1	33.9	18.3	573	5.6	1	13.1	33.8
140	F	13.88	66	88	0.179236	0.03	6.7	5	0.5	75.7	5.5	8.87	14.5	41.6	46.9	16.3	34.8	18.8	551	5.4	1.2	18.8	33.2
141	F	13.34	77	87	0.176245	0.03	5.5	4.4	0.3	80.7	4.4	8.56	13.9	40.3	47	16.2	34.5	18.7	461	5.4	0.8	14.9	33.4
142	F	13.52	82	87	0.178623	0.04	6	5	0.4	82.5	6.5	9.03	14.8	43.4	48.1	16.4	34.2	18.7	489	5.4	0.6	11	35.1
143	F	14.57	67	89	0.183941	0.03	6.3	5.4	0.2	85	3.8	9.19	14.4	42.2	45.9	15.7	34.2	19.3	486	5.2	0.7	11.2	33.3
144	M	16.5	97	93	0.190773	0.06	5.8	4.6	0.3	80.4	4	9.19	14.6	42.6	46.4	15.9	34.2	18.9	581	5.3	0.9	15.6	33.1
145	M	15.88	84	93	0.183605	0.06	4.3	3.2	0.2	74.5	4.2	9.5	15.1	44.2	46.5	15.9	34.1	19	694	5.4	0.9	21.3	33.4
146	M	16.2	81	93	0.187305	0.07	2.9	2.3	0.1	78	3.4	9.41	14.9	43.8	46.6	15.8	34	18.9	576	5.3	0.5	18.6	33.3
147	F	12.9	61	89	0.162858	0.04	4	3.3	0.2	82.1	4.1	9.59	15.1	44	45.9	15.7	34.3	19.3	500	5.3	0.5	13.8	33.4
148	F	12.81	76	88	0.165418	0.03	5	4.1	0.3	83.2	3.9	9.49	15.1	43.3	45.6	15.9	35	18.7	506	5.2	0.6	12.9	32.3
149	F	12.89	86	90	0.159136	0.05	4.1	3.3	0.3	79.2	7	9.7	15.5	44.7	46	16	34.7	18.9	523	5.5	0.5	13.8	33
150	M	13.61	79	89	0.171822	0.03	5.1	4	0.3	79.4	4.4	9.11	14.9	43	47.2	16.3	34.6	18.1	668	5.3	0.8	16.2	33.2
