## Supplemental Table 7 for "A novel mapping strategy utilizing mouse chromosome substitution strains identifies multiple epistatic interactions that regulate complex traits"

### Sheet: Sheet1
TABLE S7: GENE ONTOLOGY
GO Biological Process Complete	Reference #	Sample #	Expected	Fold Enrichment	+/-	Raw P-value	FDR
Metabolic process	7236	231	143	1.62	+	1.48e-17	2.34e-13
Cellular metabolic process	6349	207	125.47	1.65	+	4.33e-16	3.43e-12
Organic substance metabolic process	6714	214	132.68	1.61	+	1.24e-15	6.54e-12
Primary metabolic process	6285	199	124.2	1.6	+	6.74e-14	2.67e-10
Nitrogen compound metabolic process	5732	185	113.28	1.63	+	2.34e-13	7.43e-10
Macromolecule metabolic process	5064	161	100.07	1.61	+	9.77e-11	2.58e-07
G protein-coupled receptor signaling pathway	1853	6	36.62	0.16	-	3.57e-10	8.09e-07
Sensory perception	1641	5	32.43	0.15	-	2.46e-09	4.87e-06
Sensory perception of smell	1128	1	22.29	0.04	-	6.03e-09	1.06e-05
Sensory perception of chemical stimulus	1228	2	24.27	0.08	-	1.31e-08	2.08e-05
Cellular macromolecule metabolic process	3968	127	78.42	1.62	+	1.92e-08	2.77e-05
Heterocycle metabolic process	2337	84	46.18	1.82	+	1.21e-07	0.00016
Organonitrogen compound metabolic process	4281	130	84.6	1.54	+	2.68e-07	0.000327
Nucleobase-containing compound metabolic process	2196	78	43.4	1.8	+	5.23e-07	0.000518
Gene expression	1619	63	31.99	1.97	+	4.63e-07	0.000524
Regulation of signal transduction	2812	94	55.57	1.69	+	5.14e-07	0.000544
Nervous system process	2085	14	41.2	0.34	-	7.36e-07	0.000686
Cellular aromatic compound metabolic process	2411	83	47.65	1.74	+	9.47e-07	0.000751
Cellular process	14901	342	294.47	1.16	+	1.01e-06	0.000762
Regulation of response to stimulus	3970	121	78.45	1.54	+	8.65e-07	0.000762
Nucleic acid metabolic process	1771	66	35	1.89	+	9.34e-07	0.000779
RNA metabolic process	1234	51	24.39	2.09	+	1.13e-06	0.000814
Organic cyclic compound metabolic process	2625	87	51.88	1.68	+	2.36e-06	0.00163
System process	2594	22	51.26	0.43	-	2.48e-06	0.00164
Cellular nitrogen compound metabolic process	2798	90	55.29	1.63	+	4.47e-06	0.00273
Negative regulation of cellular process	4729	135	93.45	1.44	+	4.32e-06	0.00274
Regulation of nitrogen compound metabolic process	5208	145	102.92	1.41	+	6.77e-06	0.00398
RNA processing	753	35	14.88	2.35	+	7.77e-06	0.0044
Negative regulation of biological process	5185	144	102.47	1.41	+	8.58e-06	0.00469
Organic substance biosynthetic process	2087	71	41.24	1.72	+	1.11e-05	0.00552
Biosynthetic process	2169	73	42.86	1.7	+	1.09e-05	0.00555
Regulation of cellular metabolic process	5567	152	110.01	1.38	+	1.08e-05	0.00573
Regulation of primary metabolic process	5362	146	105.96	1.38	+	2.34e-05	0.0113
Cellular response to stress	1456	53	28.77	1.84	+	2.65e-05	0.0124
Regulation of metabolic process	5995	159	118.47	1.34	+	2.87e-05	0.013
Regulation of cell communication	3338	99	65.97	1.5	+	3.8e-05	0.0167
Regulation of signaling	3352	99	66.24	1.49	+	4.02e-05	0.0172
Cellular biosynthetic process	1994	66	39.41	1.67	+	4.98e-05	0.0208
Positive regulation of biological process	6121	160	120.96	1.32	+	6.46e-05	0.0263
Cellular protein metabolic process	2850	86	56.32	1.53	+	7.41e-05	0.0294
Regulation of fibroblast apoptotic process	19	5	0.38	13.32	+	8.38e-05	0.0316
Negative regulation of response to stimulus	1592	55	31.46	1.75	+	8.22e-05	0.0318
ncRNA processing	341	19	6.74	2.82	+	8.67e-05	0.032
Cellular component organization or biogenesis	5152	138	101.81	1.36	+	0.000102	0.0367

### Sheet: Sheet5
Pathway	Reference SNPs (#)	Actual SNPs (#)	ExpectedSNPs (#)	Fold Enrichment	+/-	raw P value	FDR
metabolic process	7236	231	143	1.62	+	1.48e-17	2.34e-13
cellular metabolic process	6349	207	125.47	1.65	+	4.33e-16	3.43e-12
organic substance metabolic process	6714	214	132.68	1.61	+	1.24e-15	6.54e-12
primary metabolic process	6285	199	124.2	1.6	+	6.74e-14	2.67e-10		Top 5 SNPs have 169 SNPs in common
nitrogen compound metabolic process	5732	185	113.28	1.63	+	2.34e-13	7.43e-10
macromolecule metabolic process	5064	161	100.07	1.61	+	9.77e-11	2.58e-07
G protein-coupled receptor signaling pathway	1853	6	36.62	0.16	-	3.57e-10	8.09e-07
sensory perception	1641	5	32.43	0.15	-	2.46e-09	4.87e-06
sensory perception of smell	1128	1	22.29	0.04	-	6.03e-09	1.06e-05
sensory perception of chemical stimulus	1228	2	24.27	0.08	-	1.31e-08	2.08e-05
cellular macromolecule metabolic process	3968	127	78.42	1.62	+	1.92e-08	2.77e-05
heterocycle metabolic process	2337	84	46.18	1.82	+	1.21e-07	0.00016
organonitrogen compound metabolic process	4281	130	84.6	1.54	+	2.68e-07	0.000327
nucleobase-containing compound metabolic process	2196	78	43.4	1.8	+	5.23e-07	0.000518
gene expression	1619	63	31.99	1.97	+	4.63e-07	0.000524
regulation of signal transduction	2812	94	55.57	1.69	+	5.14e-07	0.000544
nervous system process	2085	14	41.2	0.34	-	7.36e-07	0.000686
cellular aromatic compound metabolic process	2411	83	47.65	1.74	+	9.47e-07	0.000751
cellular process	14901	342	294.47	1.16	+	1.01e-06	0.000762
regulation of response to stimulus	3970	121	78.45	1.54	+	8.65e-07	0.000762
nucleic acid metabolic process	1771	66	35	1.89	+	9.34e-07	0.000779
RNA metabolic process	1234	51	24.39	2.09	+	1.13e-06	0.000814
organic cyclic compound metabolic process	2625	87	51.88	1.68	+	2.36e-06	0.00163
system process	2594	22	51.26	0.43	-	2.48e-06	0.00164
cellular nitrogen compound metabolic process	2798	90	55.29	1.63	+	4.47e-06	0.00273
negative regulation of cellular process	4729	135	93.45	1.44	+	4.32e-06	0.00274
regulation of nitrogen compound metabolic process	5208	145	102.92	1.41	+	6.77e-06	0.00398
RNA processing	753	35	14.88	2.35	+	7.77e-06	0.0044
negative regulation of biological process	5185	144	102.47	1.41	+	8.58e-06	0.00469
organic substance biosynthetic process	2087	71	41.24	1.72	+	1.11e-05	0.00552
biosynthetic process	2169	73	42.86	1.7	+	1.09e-05	0.00555
regulation of cellular metabolic process	5567	152	110.01	1.38	+	1.08e-05	0.00573
regulation of primary metabolic process	5362	146	105.96	1.38	+	2.34e-05	0.0113
cellular response to stress	1456	53	28.77	1.84	+	2.65e-05	0.0124
regulation of metabolic process	5995	159	118.47	1.34	+	2.87e-05	0.013
regulation of cell communication	3338	99	65.97	1.5	+	3.8e-05	0.0167
regulation of signaling	3352	99	66.24	1.49	+	4.02e-05	0.0172
cellular biosynthetic process	1994	66	39.41	1.67	+	4.98e-05	0.0208
positive regulation of biological process	6121	160	120.96	1.32	+	6.46e-05	0.0263
cellular protein metabolic process	2850	86	56.32	1.53	+	7.41e-05	0.0294
regulation of fibroblast apoptotic process	19	5	0.38	13.32	+	8.38e-05	0.0316
negative regulation of response to stimulus	1592	55	31.46	1.75	+	8.22e-05	0.0318
ncRNA processing	341	19	6.74	2.82	+	8.67e-05	0.032
cellular component organization or biogenesis	5152	138	101.81	1.36	+	0.000102	0.0367

### Sheet: Sheet3
ENSMUSG00000025364
ENSMUSG00000056749
ENSMUSG00000012609
ENSMUSG00000003438
ENSMUSG00000020573
ENSMUSG00000004044
ENSMUSG00000029397
ENSMUSG00000038485
ENSMUSG00000000530
ENSMUSG00000040738
ENSMUSG00000020464
ENSMUSG00000019539
ENSMUSG00000017386
ENSMUSG00000007039
ENSMUSG00000073700
ENSMUSG00000042228
ENSMUSG00000027498
ENSMUSG00000047669
ENSMUSG00000024854
ENSMUSG00000015053
ENSMUSG00000004667
ENSMUSG00000040824
ENSMUSG00000024143
ENSMUSG00000029507
ENSMUSG00000022623
ENSMUSG00000015337
ENSMUSG00000028167
ENSMUSG00000014349
ENSMUSG00000053134
ENSMUSG00000005102
ENSMUSG00000035125
ENSMUSG00000078193
ENSMUSG00000034252
ENSMUSG00000028086
ENSMUSG00000034487
ENSMUSG00000028409
ENSMUSG00000044991
ENSMUSG00000000275
ENSMUSG00000021981
ENSMUSG00000054474
ENSMUSG00000024312
ENSMUSG00000053175
ENSMUSG00000063800
ENSMUSG00000002205
ENSMUSG00000022956
ENSMUSG00000041187
ENSMUSG00000022673
ENSMUSG00000021236
ENSMUSG00000078440
ENSMUSG00000051451
ENSMUSG00000031723
ENSMUSG00000034681
ENSMUSG00000024660
ENSMUSG00000028187
ENSMUSG00000038150
ENSMUSG00000039384
ENSMUSG00000029106
ENSMUSG00000028085
ENSMUSG00000033191
ENSMUSG00000023953
ENSMUSG00000026248
ENSMUSG00000020680
ENSMUSG00000026103
ENSMUSG00000026490
ENSMUSG00000026043
ENSMUSG00000066892
ENSMUSG00000041560
ENSMUSG00000056770
ENSMUSG00000032397
ENSMUSG00000034974
ENSMUSG00000036478
ENSMUSG00000033910
ENSMUSG00000021703
ENSMUSG00000035585
ENSMUSG00000021518
ENSMUSG00000005204
ENSMUSG00000033533
ENSMUSG00000059552
ENSMUSG00000041164
ENSMUSG00000021127
ENSMUSG00000030718
ENSMUSG00000024246
ENSMUSG00000030306
ENSMUSG00000059070
ENSMUSG00000004937
ENSMUSG00000005836
ENSMUSG00000020889
ENSMUSG00000023232
ENSMUSG00000030166
ENSMUSG00000034674
ENSMUSG00000015289
ENSMUSG00000026270
ENSMUSG00000022191
ENSMUSG00000074088
ENSMUSG00000041506
ENSMUSG00000018433
ENSMUSG00000042535
ENSMUSG00000001158
ENSMUSG00000033760
ENSMUSG00000034525
ENSMUSG00000020051
ENSMUSG00000031378
ENSMUSG00000029596
ENSMUSG00000042350
ENSMUSG00000055493
ENSMUSG00000041346
ENSMUSG00000019505
ENSMUSG00000023051
ENSMUSG00000030978
ENSMUSG00000076441
ENSMUSG00000025007
ENSMUSG00000062127
ENSMUSG00000031458
ENSMUSG00000095930
ENSMUSG00000038416
ENSMUSG00000022129
ENSMUSG00000029599
ENSMUSG00000027513
ENSMUSG00000029363
ENSMUSG00000034566
ENSMUSG00000034832
ENSMUSG00000026643
ENSMUSG00000031714
ENSMUSG00000002769
ENSMUSG00000027536
ENSMUSG00000016308
ENSMUSG00000048310
ENSMUSG00000032060
ENSMUSG00000022772
ENSMUSG00000022681
ENSMUSG00000026027
ENSMUSG00000060288
ENSMUSG00000035239
ENSMUSG00000068739
ENSMUSG00000033985
ENSMUSG00000059183
ENSMUSG00000032415
ENSMUSG00000035834
ENSMUSG00000027478
ENSMUSG00000033809
ENSMUSG00000056973
ENSMUSG00000003308
ENSMUSG00000023913
ENSMUSG00000000127
ENSMUSG00000027404
ENSMUSG00000024764
ENSMUSG00000022109
ENSMUSG00000059981
ENSMUSG00000042010
ENSMUSG00000016757
ENSMUSG00000028431
ENSMUSG00000032997
ENSMUSG00000020561
ENSMUSG00000026311
ENSMUSG00000031967
ENSMUSG00000066042
ENSMUSG00000024516
ENSMUSG00000021196
ENSMUSG00000030802
ENSMUSG00000055239
ENSMUSG00000029998
ENSMUSG00000005687
ENSMUSG00000036632
ENSMUSG00000006732
ENSMUSG00000043415
ENSMUSG00000027353
ENSMUSG00000030432
ENSMUSG00000059540
ENSMUSG00000047036
